# Heterogeneity and targeted therapy-induced adaptations in lung cancer revealed by longitudinal single-cell RNA sequencing

**DOI:** 10.1101/2019.12.08.868828

**Authors:** Ashley Maynard, Caroline E. McCoach, Julia K. Rotow, Lincoln Harris, Franziska Haderk, Lucas Kerr, Elizabeth A. Yu, Erin L. Schenk, Weilun Tan, Alexander Zee, Michelle Tan, Philippe Gui, Tasha Lea, Wei Wu, Anatoly Urisman, Kirk Jones, Rene Sit, Pallav K. Kolli, Eric Seeley, Yaron Gesthalter, Daniel D. Le, Kevin A. Yamauchi, David Naeger, Nicholas J. Thomas, Anshal Gupta, Mayra Gonzalez, Hien Do, Lisa Tan, Rafael Gomez-Sjoberg, Matthew Gubens, Thierry Jahan, Johannes R. Kratz, David Jablons, Norma Neff, Robert C. Doebele, Jonathan Weissman, Collin M. Blakely, Spyros Darmanis, Trever G. Bivona

**Affiliations:** Chan-Zuckerberg Biohub San Francisco, CA; Department of Medicine, University of California, San Francisco, CA; University of California, San Francisco, Helen Diller Family Comprehensive Cancer Center, San Francisco, CA; Lowe Center for Thoracic Oncology, Dana-Farber Cancer Institute; Boston, MA; Department of Cellular and Molecular Pharmacology, University of California, San Francisco, CA; Department of Medicine, University of Colorado Anschutz Medical Campus, Aurora, CO; Department of Biomolecular Engineering, University of California, Santa Cruz, CA; Department of Pathology University of California, San Francisco, CA; Department of Radiology and Biomedical Imaging; University of California, San Francisco, CA; Denver Health Medical Center, Denver, CO; Department of Radiology, University of Colorado, Aurora, CO; Department of Surgery, University of California, San Francisco, CA; Howard Hughes Medical Institute, University of California, San Francisco, CA

**Author notes:** These authors contributed equally (Ashley Maynard, Caroline E. McCoach). These authors contributed equally (Julia K. Rotow, Lincoln Harris).

**Keywords:** single cell RNA sequencing, NSCLC, EGFR, ALK, immune microenvironment, mutation, heterogeneity, landscape

## Abstract

Lung cancer, the leading cause of cancer mortality, exhibits heterogeneity that enables adaptability, limits therapeutic success, and remains incompletely understood. Single-cell RNA sequencing (scRNAseq) of metastatic lung cancer was performed using 44 tumor biopsies obtained longitudinally from 27 patients before and during targeted therapy. Over 20,000 cancer and tumor microenvironment (TME) single-cell profiles exposed a rich and dynamic tumor ecosystem. scRNAseq of cancer cells illuminated targetable oncogenes beyond those detected clinically. Cancer cells surviving therapy as residual disease (RD) expressed an alveolar-regenerative cell signature suggesting a therapy-induced primitive cell state transition, whereas those present at on-therapy progressive disease (PD) upregulated kynurenine, plasminogen, and gap junction pathways. Active T-lymphocytes and decreased macrophages were present at RD and immunosuppressive cell states characterized PD. Biological features revealed by scRNAseq were biomarkers of clinical outcomes in independent cohorts. This study highlights how therapy-induced adaptation of the multi-cellular ecosystem of metastatic cancer shapes clinical outcomes.
