## Supplementary Table 1 for "Heterogeneity and targeted therapy-induced adaptations in lung cancer revealed by longitudinal single-cell RNA sequencing"

### Sheet: Sheet1
Sample Name	Patient ID	nCells (all)	nCells (cancer)	Age (years) at first biopsy	Gender	Race	Smoking Hx	Histolgy	Oncogenic Driver Mutation	stage at dx	Pathology Review	Biopsy Type	Biopsy Site	Primary/Metastaic	Response Group	Treatment Hx	Line of Therapy	Treatment
LT_S01	TH158	44	4	56.926	Female	Native Hawaiian or Other Pacific Island	Never	Adenocarcinoma	EGFR del19	IV	positive	Core	Lung	Primary	PER	on firstline TKI	1st	erlotinib
LT_S02	TH157	27	0	27.9973	Male	Asian	Never	Adenocarcinoma	ALK fusion	IV	positive	Core	LN	Metastatic	PER	on firstline TKI	1st	alectinib
LT_S03	TH156	199	0	43.8301	Male	White or Caucasian	Former	Adenocarcinoma	ALK fusion	IV	no eval	Thoracentesis	Pleura	Metastatic	PD	prior TKI	3rd	alectinib
LT_S05	TH103	13	1	45.5507	Female	White or Caucasian	Never	Adenocarcinoma	ALK fusion	IV	positive	Thoracentesis	Pleura	Metastatic	PD	Prior TKI/ immunotherapy	5th	lorlatinib
LT_S07	TH103	142	14	45.6082	Female	White or Caucasian	Never	Adenocarcinoma	ALK fusion	IV	positive	Thoracentesis	Pleura	Metastatic	PD	Prior TKI/ immunotherapy	6th	trametinib
LT_S08	TH103	67	51	45.6247	Female	White or Caucasian	Never	Adenocarcinoma	ALK fusion	IV	no eval	Thoracentesis	Pleura	Metastatic	PD	Prior TKI/ immunotherapy	6th	trametinib
LT_S11	TH169	216	177	63.8575	Female	Asian	Never	Adenocarcinoma	EGFR del19	IV	positive	Core	Lung	Primary	PER	on firstline TKI	1st	erlotinib
LT_S13	TH169	16	2	64.0384	Female	Unk/declined	Never	Adenocarcinoma	EGFR del19	IV	positive	Core	Lung	Primary	PER	on firstline TKI	1st	erlotinib
LT_S14	TH153	57	0	0.841096	Female	Asian	Never	Adenocarcinoma	EGFR del19	IV	positive	Core	Liver	Metastatic	PD	prior TKI	2nd	osimertinib
LT_S16	TH146	118	3	42.2219	Female	Unk/declined	Never	Adenocarcinoma	ROS1 fusion	IV	positive	Core	LN	Metastatic	PD	prior chemo	2nd	crizotinib
LT_S21	TH185	1503	962	55.589	Male	Asian	Never	Adenocarcinoma	EGFR L858R	IV	no eval	Thoracentesis	Pleura	Metastatic	PD	on firsline TKI	1st	erlotinib
LT_S23	TH185	387	1	55.6082	Male	Asian	Never	Adenocarcinoma	EGFR L858R	IV	no eval	Thoracentesis	Pleura	Metastatic	PD	on firsline TKI	1st	erlotinib
LT_S28	TH185	379	2	55.7671	Male	Asian	Never	Adenocarcinoma	EGFR L858R	IV	no eval	Thoracentesis	Pleura	Metastatic	PD	on firsline TKI	1st	erlotinib
LT_S34	TH205	610	24	53.5096	Male	Asian	Never	Adenocarcinoma	EGFR	IV	positive	Resection	Pleura	Metastatic	TN	tx naive	1st	osimertinib
LT_S41	TH210	62	15	56.8438	Male	Black or African American	Never	Adenocarcinoma	ALK fusion	IV	positive	Core	Adrenal	Metastatic	PER	prior chemo	2nd	alectinib
LT_S42	TH158	93	7	58.1753	Female	Native Hawaiian or Other Pacific Island	Never	Adenocarcinoma	EGFR del19	IV	positive	Core	Lung	Primary	PER	prior TKI	2nd	osimertinib
LT_S43	TH217	37	5	57.811	Male	Asian	Never	Adenocarcinoma	EGFR del19	IA	positive	Core	LN	Metastatic	TN	tx naive	1st	osimertinib
LT_S45	TH218	115	1	59.2027	Female	Asian	Never	Adenocarcinoma	EGFR L858R	I	positive	Core	Adrenal	Metastatic	TN	tx naive	1st	osimertinib
LT_S47	TH220	728	132	71.4219	Female	White or Caucasian	Never	Adenocarcinoma	ALK fusion	IV	positive	Core	Liver	Metastatic	PD	Prior TKI/ immunotherapy	6th	ceritinib/trametinib
LT_S48	TH155	75	17	60.5973	Female	Native Hawaiian or Other Pacific Island	Never	Adenocarcinoma	EGFR del19	IV	positive	Resection	Brain	Metastatic	PD	on firstline TKI	1st	erlotinib
LT_S49	TH223	401	6	54.474	Female	White or Caucasian	Never	Adenocarcinoma	EGFR del19	IIIA	positive	Bronchoscopy	LN	Metastatic	TN	tx naive	NA	followed elsewhere
LT_S50	TH225	355	21	77.6767	Female	White or Caucasian	Former	Adenocarcinoma	KRAS G12C	IV	positive	Bronchoscopy	LN	Metastatic	TN	tx naive	NA	radiation
LT_S51	TH227	214	16	76.7096	Male	White or Caucasian	Never	Adenocarcinoma	ALK fusion	IV	positive	Bronchoscopy	LN	Metastatic	TN	tx naive	1st	alectinib
LT_S52	TH226	246	14	63.1808	Male	White or Caucasian	Former	Adenocarcinoma	EGFR del19	IV	positive	Core	Lung	Primary	TN	tx naive	1st	osimertinib
LT_S53	TH067	557	101	68.4274	Female	White or Caucasian	Never	Adenocarcinoma	EGFR del19	IV	positive	Core	Liver	Metastatic	PD	Prior chemo/ TKI/IO	5th	erlotinib/gemcitabine
LT_S54	TH222	189	1	58.9479	Female	Asian	Never	Adenocarcinoma	ROS1 fusion	IV	positive	Core	LN	Metastatic	PD	on treatment	1st	crizotinib
LT_S55	TH218	597	16	59.3014	Female	Asian	Never	Adenocarcinoma	EGFR L858R	I	positive	Core	Adrenal	Metastatic	PER	on firsline TKI	1st	osimertinib
LT_S56	TH231	592	291	37.1123	Male	White or Caucasian	Never	Adenocarcinoma	ALK fusion	IV	positive	Bronchoscopy	Lung	Primary	TN	tx naive	1st	alectinib
LT_S57	TH226	1497	187	63.2384	Male	White or Caucasian	Former	Adenocarcinoma	EGFR del19	IV	unknown	Core	Lung	Primary	PER	on treatment	1st	osimertinib
LT_S58	TH179	774	63	62.4137	Male	White or Caucasian	Never	Adenocarcinoma	BRAF V600E	IV	positive	Core	Lung	Primary	PD	on firsline TKI	1st	dabrafenib/trametinib
LT_S63	TH171	1288	634	41.6548	Female	Asian	Never	Squamous	ALK fusion	IV	positive	Resection	LN	Metastatic	PD	prior chemo/ IO/ TKI	5th	alectinib
LT_S65	TH238_NAT	603	3	68.6712	Female	White or Caucasian	Former	Adenocarcinoma	BRAF V600E	I	normal	Resection	Lung	NA	TN	tx naive	NA	None
LT_S66	TH238	1327	240	68.6712	Female	White or Caucasian	Former	Adenocarcinoma	BRAF V600E	I	positive	Resection	Lung	Primary	TN	tx naive	NA	None
LT_S67	TH231	95	2	37.2329	Male	White or Caucasian	Never	Adenocarcinoma	ALK fusion	IV	positive	Bronchoscopy	Lung	Primary	TN	tx naive	1st	alectinib
LT_S69	TH248	732	305	53.074	Female	Asian	Never	Adenocarcinoma	EGFR del19	IIIB	positive	Bronchoscopy	LN	Metastatic	TN	tx naive	1st	osimertinib
LT_S71	TH236	1098	107	58.9288	Female	White or Caucasian	Never	Adenocarcinoma	EGFR del19	IV	positive	Resection	Lung	Primary	PER	on treatment	1st	osimertinib
LT_S72	TH222	798	6	59.2137	Female	Asian	Never	Adenocarcinoma	ROS1 fusion	IV	unknown	Core	LN	Metastatic	PD	on treatment	1st	crizotinib
LT_S74	TH248	745	71	53.1836	Female	Asian	Never	Adenocarcinoma	EGFR del19	IIIB	positive	Core	Lung	Primary	TN	tx naive	1st	osimertinib
LT_S75	TH266	687	28	39.8548	Female	Unk/declined	Never	Adenocarcinoma	ALK fusion	IV	positive	Core	Liver	Metastatic	TN	Prior chemo	2nd	alectinib
LT_S78	TH179_NAT	426	7	62.7753	Male	White or Caucasian	Never	Adenocarcinoma	BRAF V600E	IV	normal	Resection	Lung	NA	PD	on firsline TKI	1st	dabrafenib/trametinib
LT_S79	TH179	736	55	62.7753	Male	White or Caucasian	Never	Adenocarcinoma	BRAF V600E	IV	positive	Resection	Lung	Primary	PD	on firsline TKI	1st	dabrafenib/trametinib
LT_S80	TH179	1035	15	62.7753	Male	White or Caucasian	Never	Adenocarcinoma	BRAF V600E	IV	positive	Resection	LN	Metastatic	PD	on firsline TKI	1st	dabrafenib/trametinib
LT_S81	TH266	696	0	39.8959	Female	White or Caucasian	Never	Adenocarcinoma	ALK fusion	IV	positive	Core	Liver	Metastatic	PER	prior chemo	2nd	alectinib
LT_S82	TH226	833	13	63.9288	Male	White or Caucasian	Former	Adenocarcinoma	EGFR del19	IV	positive	Core	Lung	Primary	PD	on firstline TKI	1st	osimertinib
