## Supplementary Table 5 for "Heterogeneity and targeted therapy-induced adaptations in lung cancer revealed by longitudinal single-cell RNA sequencing"

### Sheet: Index
Table	Description
1. TN vs On Treatment	Highlighted differentially expressed genes between TN the on-treatment groups (RD and PD)
2. RD vs PD	Highlighted differentially expressed genes between RD and PD
3. TH226	Highlighted differentially expressed genes among all treatment timepoints for a single patient (TH226)
Legend for headers
gene	gene that is tested
p_val	p value
p_val_adj	adjusted p value
avg_logFC	average log fold change
pct.x	percent of cell expressing, where x is either a treatment timepoint, specific cluster or all other clusters
pct.x	percent of cell expressing, where x is either a treatment timepoint, specific cluster or all other clusters
x pt.occupancy	patient occupancy calucalted as the percent of cells contributed from the patient with the highest amount of cells expressing said gene
x n.nonzero.pts	number of patients with cells that have non zero values for said gene expression

### Sheet: 1.TN vs On Treatment
Gene	p_val	p_val_adj	avg_logFC	Analysis	pct.TN	pct.RD	Relevance
CLDN18	3.16e-106	8.36e-102	2.19	TN vs RD	0.026	0.47	Alveolar cell Signature
AGER	5.28e-97	1.4e-92	2.02	TN vs RD	0.068	0.513	Alveolar cell Signature
AQP4	1.05e-163	2.78e-159	2.64	TN vs RD	0.143	0.802	Alveolar cell Signature
PGC	2.3e-117	6.1e-113	2.19	TN vs RD	0.022	0.503	Alveolar cell Signature
SFTPD	5.46e-131	1.45e-126	2.21	TN vs RD	0.206	0.798	Alveolar cell Signature
SFTPC	2.81e-50	7.43e-46	1.84	TN vs RD	0.037	0.299	Alveolar cell Signature
SFTPB	7.35e-76	1.95e-71	0.86	TN vs RD	0.449	0.936	Alveolar cell Signature
FOXA2	6.43e-26	1.7e-21	0.28	TN vs RD	0.408	0.707	Alveolar cell Signature
NKX2-1	9.08e-59	2.4e-54	0.57	TN vs RD	0.592	0.907	Alveolar cell Signature
BMP4	8.57e-20	2.27e-15	0.41	TN vs RD	0.24	0.454	Lung Development
PEBP4	1.22e-107	3.22e-103	0.76	TN vs RD	0.023	0.476	Invasion
AQP1	1.12e-100	2.95e-96	0.93	TN vs RD	0.151	0.66	Invasion
NFIX	2.71e-64	7.19e-60	0.38	TN vs RD	0.354	0.783	Invasion
IDO1	2.14e-08	0.000568	0.88	TN vs RD	0.107	0.21	Kynurenine Pathway
DLC1	3.67e-72	9.73e-68	0.98	TN vs RD	0.256	0.703	Tumor Suppressor
SELENBP1	1.35e-92	3.59e-88	1.24	TN vs RD	0.705	0.932	Tumor Suppressor
CAV1	1.85e-100	4.9e-96	1.53	TN vs RD	0.12	0.604	Wnt Signaling
AFF3	2.1e-40	5.57e-36	2.96	TN vs RD	0.027	0.239	Wnt Signaling
SUSD2	3.31e-206	8.76e-202	1.67	TN vs RD	0.117	0.901	Wnt Signaling
CYP4B1	1.33e-47	3.52e-43	0.79	TN vs RD	0.377	0.8	Drug Metabolism
Gene	p_val	p_val_adj	avg_logFC	Analysis	pct.TN	pct.PD	Relevance
GPR87	1.45e-276	3.84e-272	0.87	TN vs PD	0.047	0.778	Growth
IDO1	3.5e-232	9.28e-228	1.94	TN vs PD	0.107	0.74	Kynurenine Pathway
KYNU	1.09e-244	2.89e-240	0.83	TN vs PD	0.136	0.815	Kynurenine Pathway
QPRT	8.64e-157	2.29E.152	0.75	TN vs PD	0.045	0.549	Kynurenine Pathway
IGFBP3	3.33e-239	8.82e-235	1.86	TN vs PD	0.236	0.818	Plasminogen Pathway
DKK1	1.6e-218	4.24e-214	1.59	TN vs PD	0.049	0.681	Invasion
CXCL11	5.82e-86	1.54e-81	0.55	TN vs PD	0	0.305	Invasion
AIM2	5.14e-86	1.36e-81	0.62	TN vs PD	0.025	0.342	Invasion
LYPD3	7.32e-149	1.94e-144	1.69	TN vs PD	0.106	0.607	Invasion
KRT6A	4.97e-86	1.32e-81	2.94	TN VS PD	0.032	0.349	Cell Adhesion

### Sheet: 2.RD vs PD
Gene	p_val	p_val_adj	avg_logFC	Analysis	pct.RD	pct.PD	Relevance
CLDN18	5.88e-204	1.56e-199	2.26	RD vs PD	0.47	0.014	Alveolar cell Signature
AGER	2.74e-168	7.25e-164	2.03	RD vs PD	0.513	0.052	Alveolar cell Signature
AQP4	0	0	2.72	RD vs PD	0.802	0.057	Alveolar cell Signature
PGC	9.61e-245	2.55e-240	2.32	RD vs PD	0.503	0.003	Alveolar cell Signature
SFTPD	9.02e-275	2.39e-270	2.4	RD vs PD	0.798	0.085	Alveolar cell Signature
SFTPC	4.94e-91	1.31e-86	3.27	RD vs PD	0.299	0.029	Alveolar cell Signature
SFTPB	0	0	2.42	RD vs PD	0.936	0.122	Alveolar cell Signature
NKX2-1	4.59e-255	1.22e-250	1.15	RD vs PD	0.907	0.195	Alveolar cell Signature
NAPSA	2.07e-178	5.49e-174	0.95	RD vs PD	0.961	0.217	Alveolar cell Signature
HOPX	6.52e-125	1.73e-120	1.24	RD vs PD	0.887	0.52	AT1/AT2 Differentiation
BMP4	5.32e-92	1.41e-87	0.76	RD vs PD	0.454	0.099	Lung Development
DLC1	9.12e-286	2.41e-281	1.18	RD vs PD	0.703	0.041	Tumor Suppressor
SELENBP1	6.2e-159	1.64e-154	1.65	RD vs PD	0.932	0.59	Tumor Suppressor
PEBP4	1.66e-204	4.4e-200	0.78	RD vs PD	0.476	0.015	Invasion
NFIX	9.59e-210	2.54e-205	0.58	RD vs PD	0.783	0.148	Invasion
AFF3	6.69e-94	1.77e-89	0.29	RD vs PD	0.239	0.009	Wnt Signaling
SUSD2	0	0	1.99	RD vs PD	0.901	0.141	Wnt Signaling
CYP4B1	0	0	2.13	RD vs PD	0.8	0.057	Drug Metabolism
Gene	p_val	p_val_adj	avg_logFC	Analysis	pct.RD	pct.PD	Relevance
PLAUR	1.72e-155	4.57e-151	1.64	PD vs RD	0.19	0.858	Plasminogen Pathway
PLAT	5.1e-72	1.35e-67	1.39	PD vs RD	0.06	0.497	Plasminogen Pathway
PLAU	1.15e-174	3.06e-170	1.74	PD vs RD	0.045	0.83	Plasminogen Pathway
SERPINE1	1.13e-130	2.99e-126	1.36	PD vs RD	0.023	0.67	Plasminogen Pathway
ANXA2	1.74e-167	4.61e-163	1.17	PD vs RD	0.93	0.997	Plasminogen Pathway
IGFBP3	1.4e-182	3.72e+178	2.22	PD vs RD	0.033	0.818	Plasminogen Pathway
DKK1	3.28e-139	8.68e-135	1.68	PD vs RD	0.002	0.681	Invasion
CXCL11	3.39e-41	8.99e-37	0.55	PD vs RD	0.017	0.305	Invasion
AIM2	1.63e-52	4.32e-48	0.63	PD vs RD	0.002	0.342	Invasion
S100A8	4.43e-62	1.17e-57	0.98	PD vs RD	0.004	0.392	Poor Differentiation
S100A9	5.33e-207	1.41e-202	2.94	PD vs RD	0.117	0.923	Poor Differentiation
GJB3	1.68e-133	4.44e-129	0.92	PD vs RD	0.006	0.667	Cell-Cell Communication
GJB2	6.62e-121	1.75e-116	0.73	PD vs RD	0.031	0.644	Cell-Cell Communication
GJB4	1.27e-55	3.36e-51	0.44	PD vs RD	0.002	0.358	Cell-Cell Communication
GJB5	4.48e-46	1.19e-41	0.46	PD vs RD	0.002	0.309	Cell-Cell Communication
GPR87	3.91e-167	1.04e-162	0.89	PD vs RD	0.023	0.778	Growth
KRT6A	7.76e-51	2.06e-46	3.1	PD vs RD	0.016	0.349	Cell Adhesion
IDO1	2.15e-100	5.68e-96	1.06	PD vs RD	0.21	0.74	Immune Modulation
KYNU	4.44e-177	1.18e-172	1.17	PD vs RD	0.033	0.815	Immune Modulation

### Sheet: 3.TH226
Gene	p_val	p_val_adj	avg_logFC	Analysis	pct.TN	pct.RD	Relevance
ABCA1	2.38e-07	0.0063	1.21	TN vs RD	0.286	0.882	Growth
MIR614	4e-07	0.0106	1.61	TN vs RD	0.5	0.898	Invasion
CYP4B1	4.36e-07	0.0115	2.15	TN vs RD	0.571	0.957	Possible Risk Factor
CLDN4	5.75e-07	0.0152	2.14	TN vs RD	1	1	Invasion
IER2	8.94e-07	0.0237	1.44	TN vs RD	1	0.979	Invasion
UBC	1.48e-06	0.0393	1.3	TN vs RD	1	0.995	Growth
Gene	p_val	p_val_adj	avg_logFC	Analysis	pct.TN	pct.PD	Relevance
PTGES3	3.99e-07	0.0106	1.16	TN vs PD	1	1	Invasion
Gene	p_val	p_val_adj	avg_logFC	Analysis	pct.RD	pct.PD	Relevance
SFTPD	4.19e-08	0.00111	3.5	RD vs PD	0.909	0	AT2 Signature
SFTPB	6.69e-09	0.000177	5.59	RD vs PD	0.963	0	AT2 Signature
AQP4	8.08e-09	0.000214	3.76	RD vs PD	0.957	0	AT2 Signature
CLDN18	1.17e-08	0.000311	3.18	RD vs PD	0.947	0	AT2 Signature
AGER	5.49e-08	0.00145	2.94	RD vs PD	0.909	0.077	AT2 Signature
Gene	p_val	p_val_adj	avg_logFC	Analysis	pct.RD	pct.PD	Relevance
KRT16	4.99e-27	1.32e-22	3.9	PD vs RD	0.027	0.846	Squamous Histology Signature
KRT6A	1.8e-25	4.78e-21	4.09	PD vs RD	0.032	0.846	Squamous Histology Signature
KRT14	1.05e-28	2.78e-24	5.17	PD vs RD	0.032	0.923	Squamous Histology Signature
KRT5	3.94e-29	1.04e-24	2.67	PD vs RD	0.011	0.769	Squamous Histology Signature
CLCA2	3.98e-31	1.05e-26	1.76	PD vs RD	0	0.692	Squamous Histology Signature
PKP1	3.98e-31	1.05e-26	0.71	PD vs RD	0	0.692	Squamous Histology Signature
TP63	4.33e-18	1.15e-13	0.54	PD vs RD	0.005	0.462	Squamous Histology Signature
ANXA8	3.44e-29	9.11e-25	0.49	PD vs RD	0.011	0.769	Squamous Histology Signature
DSG3	8.89e-24	2.35e-19	1.93	PD vs RD	0.016	0.692	Squamous Histology Signature
S100A9	1.61e-12	4.26e-08	3.65	PD vs RD	0.15	0.846	Poor Differentiation
S100A8	3.44e-29	9.11e-25	2.4	PD vs RD	0.011	0.769	Poor Differentiation
AIM2	1.44e-34	3.81e-30	0.91	PD vs RD	0	0.769	Invasion
KYNU	3.11e-11	8.23e-07	1.02	PD vs RD	0.016	0.385	Immune Modulation
CXCL11	7.52e-07	0.0199	0.9	PD vs RD	0.011	0.231	Invasion
GPR87	1.35e-24	3.58e-20	0.68	PD vs RD	0.005	0.615	Growth
PLAU	8.75e-22	2.32e-17	1.23	PD vs RD	0.021	0.692	Plasminogen Pathway
SERPINE1	3.11e-11	8.24e-07	0.73	PD vs RD	0.043	0.538	Plasminogen Pathway
GJA1	3.88e-19	1.03e-14	0.84	PD vs RD	0.011	0.538	Cell-Cell Communication
GJB2	1.6e-15	4.25e-11	1.84	PD vs RD	0.053	0.692	Cell-Cell Communication
GJB3	4.54e-17	1.2e-12	0.73	PD vs RD	0.016	0.538	Cell-Cell Communication
