## Supplementary Table 2 for "Heterogeneity and targeted therapy-induced adaptations in lung cancer revealed by longitudinal single-cell RNA sequencing"

### Sheet: Index
Table	Description
1. General Cell Markers	General markers used for differing between non-immune and immune cell types as well as non immuen epithelial cell types
2. COSMIC mutation list	COSMIC Tier 1 genes and overlap with genes used in clincal DNA assays
3. Cancer Cell Signature Genes	Gene lists of each cancer signature
4. Immune Markers	Markers used for differing between primary immune cell types

### Sheet: 1.General Cell Markers 
Gene	Cell Type
PTPRC	Immune Cells
CD3G	Immune Cells
CD3E	Immune Cells
CD79A	Immune Cells
BLNK	Immune Cells
CD68	Immune Cells
CSF1R	Immune Cells
MARCO	Immune Cells
CD207	Immune Cells
PMEL	Melanocytes
MLANA	Melanocytes
PECAM1	Endothelial
CD34	Endothelial
VWF	Endothelial
EPCAM	Epithelial
SFN	Epithelial
KRT19	Epithelial
ACTA2	Fibroblasts
MCAM	Fibroblasts
MYLK	Fibroblasts
MYL9	Fibroblasts
FAP	Fibroblasts
THY1	Fibroblasts
ALB	Hepatocytes

### Sheet: 2. COSMIC Tier 1 Genes
highlighted	Cosmic Tier 1 Genes	Foundation One	UCSF 500	Guardant 360	Single Gene
	BRIP1	included	included	not included	not included
	NF1	included	included	included	not included
yes	FGFR1	included	included	included	not included
	VHL	included	included	included	not included
	BTK	included	included	not included	not included
	RARA	included	included	not included	not included
	SPTA1	not included	included	not included	not included
yes	CTNNB1	included	included	included	not included
yes	EGFR	included	included	included	included
	JAK1	included	included	not included	not included
	SMAD4	included	included	included	not included
yes	KRAS	included	included	included	not included
	TET2	included	included	not included	not included
	RET	included	included	included	not included
	PIK3CA	included	included	included	not included
yes	ALK	included	included	included	included
yes	MAP2K1	included	included	included	not included
yes	MAP2K2	included	included	included	not included
yes	STK11	included	included	included	not included
	ROS1	introns 31-35	included	included	not included
	STRN	not included	not included	not included	not included
	TFG	not included	not included	not included	not included
	TPR	not included	not included	not included	not included
	AKT1	included	included	included	not included
	DDR2	included	included	included	not included
yes	TP53	included	included	included	not included
yes	SETD2	included	included	not included	not included
yes	KDR	included	included	not included	not included
yes	SOX2	included	included	not included	not included
	MYCL	included	included	not included	not included
	PIK3CB	included	not included	not included	not included
yes	RAD21	included	included	not included	not included
	CD74	introns 6-8	not included	not included	not included
	ERBB2	included	included	included	not included
	FGFR2	included	included	included	not included
	HIP1	not included	not included	not included	not included
	RET	included	included	included	not included
	ERBB4	included	included	not included	not included
	NFE2L2	included	included	included	not included
yes	KEAP1	included	included	not included	not included
yes	SMARCA4	included	included	not included	not included
yes	BRCA2	included	included	included	not included
yes	BRAF	included	included	included	included
yes	NOTCH1	included	included	included	not included
	BAP1	included	included	not included	not included
yes	HIF1A	not included	included	not included	not included
	GRIN2A	not included	included	not included	not included
yes	NKX2-1	included	included	not included	not included
	PTPN13	not included	not included	not included	not included
	PTPRT	not included	included	not included	not included
	RB1	included	included	included	not included
	RBM10	included	included	not included	not included
yes	TP63	not included	not included	not included	not included
yes	DROSHA	not included	not included	not included	not included
	CCDC6	not included	not included	not included	not included
	TPM3	not included	not included	not included	not included

### Sheet: 3. Cancer Cell Signature Genes
Avelolar Signature	Kynurenine Signature	Plasminogen Activating Signature	Gap Junction Signature
LAMP1	IDO1	ANXA2	GJB2
AGER	KYNU	PLAT	GJB3
FOXA2	QPRT	PLAUR	GJB4
NAPSA		PLAU	GJB5
HOPX
IGFBP2
SFTA3
NKX2-1
GATA6
ABCA3
SCGB3A1
AQP4
CLDN18
PGC
SFTPD
SFTPB
SFTPC

### Sheet: 4.Immune Markers
Gene	Cell Type
CD2	Tcell
CD3D	Tcell
CD3E	Tcell
CD3G	Tcell
MARCO	Macrophage
CSF1R	Macrophage
CD68	Macrophage
GLDN	Macrophage
APOE	Macrophage
CCL3L1	Macrophage
TREM2	Macrophage
C1QB	Macrophage
NUPR1	Macrophage
FOLR2	Macrophage
RNASE1	Macrophage
C1QA	Macrophage
CD1E	Dendritic
CD1C	Dendritic
FCER1A	Dendritic
PKIB	Dendritic
CYP2S1	Dendritic
NDRG2	Dendritic
CMA1	Mast
MS4A2	Mast
TPSAB1	Mast
TPSB2	Mast
IGLL5	Bcell
MZB1	Bcell
JCHAIN	Bcell
DERL3	Bcell
SDC1	Bcell
MS4A1	Bcell
BANK1	Bcell
PAX5	Bcell
CD79A	Bcell
PRDM1	Bcell_PB
XBP1	Bcell_PB
IRF4	Bcell_PB
MS4A1	Bcell_Mem
IRF8	Bcell_Mem
ACTB	Housekeeping
GAPDH	Housekeeping
MALAT1	Housekeeping
FCGR3B	Neutrophils
ALPL	Neutrophils
CXCR1	Neutrophils
CXCR2	Neutrophils
ADGRG3	Neutrophils
CMTM2	Neutrophils
PROK2	Neutrophils
MME	Neutrophils
MMP25	Neutrophils
TNFRSF10C	Neutrophils
SLC32A1	pDCs
SHD	pDCs
LRRC26	pDCs
PACSIN1	pDCs
LILRA4	pDCs
CLEC4C	pDCs
DNASE1L3	pDCs
CLEC4C	pDCs
LRRC26	pDCs
SCT	pDCs
LAMP5	pDCs
